# Somatic mutations distinguish melanocyte subpopulations in human skin

**DOI:** 10.1101/2025.02.07.637114

**Authors:** Bishal Tandukar, Delahny Deivendran, Limin Chen, Neda Bahrani, Beatrice Weier, Harsh Sharma, Noel Cruz-Pacheco, Min Hu, Kayla Marks, Rebecca G Zitnay, Aravind K. Bandari, Rojina Nekoonam, Iwei Yeh, Robert Judson-Torres, A. Hunter Shain

## Abstract

To better understand the homeostatic mechanisms governing melanocytes, we performed deep phenotyping of clonal expansions of single melanocytes from human skin. In total, we interrogated the mutational landscapes, gene expression profiles, and morphological features of 297 melanocytes from 31 donors. To our surprise, a population of melanocytes with low mutation burden was maintained in sun damaged skin. These melanocytes were more stem-like, smaller, less dendritic and displayed distinct gene expression profiles compared to their counterparts with high mutation burdens. We used single-cell spatial transcriptomics (10X Xenium) to reveal the spatial distribution of melanocytes inferred to have low and high mutation burdens (LowMut and HighMut cells), based on their gene expression profiles. LowMut melanocytes were found in hair follicles as well as in the interfollicular epidermis, whereas HighMut melanocytes resided almost exclusively in the interfollicular epidermis. We propose that melanocytes in the hair follicle occupy a privileged niche, protected from UV radiation, but periodically migrate out of the hair follicle to replenish the interfollicular epidermis after waves of photodamage. More broadly, our study illustrates the advantages of a cell atlas that includes mutational information, as cells can change their cellular states and positional coordinates over time, but mutations are like scars, providing a historical record of the homeostatic processes that were operative on each cell.
