## Supplementary material for "Somatic mutations distinguish melanocyte subpopulations in human skin": Table S1

### Sheet: TableS1
Table S1.
Patient and Cell Information						DNA sequencing - UCSF500 Panel		DNA sequencing - Exome Panel					RNA sequencing
Donor	Anatomic Site	Tissue number	ID	Number of cells in clone	Cell Type	Target Coverage	Fraction 20x coverage or greater	Probe Type	Target Coverage	Fraction 20x coverage or greater	Mono-Allelic Dropout Fraction Excluding Deletions	Bi-Allelic Dropout Fraction Excluding Deletions	RNA-Seq read count (millions)	Duplicate Fraction	Transcripts with 0 reads	Transcripts with 1-100 reads	Transcripts with 101-1000 reads	Transcripts with > 1000 reads
D04 Female 77-year old	Left Foot Sole	1	D04_LAC05	1400	melanocyte	521.759	0.980438	SeqCap	74.2969	0.799633	0.2	0	11.335	0.053281	38922	12533	5671	694
	Left Shin	1	D04_LSN01	150	melanocyte	655.393	0.965648	SeqCap	72.2214	0.716947	0.68	0.32	13.1056	0.034963	41610	8643	6593	974
			D04_LSN02	75	melanocyte	576.031	0.95015	SeqCap	56.3016	0.673696	1.2	0.28	14.7358	0.039701	40300	9585	6747	1188
			D04_LSN03	300	melanocyte	75.0017	0.983721	SeqCap	75.0017	0.810499	0.039	0.039	16.6888	0.023465	37785	12628	6343	1064
	Left Shoulder	1	D04_LSR01	200	melanocyte	502.626	0.976503	SeqCap	80.8865	0.782977	0.32	0.04	8.64524	0.331351	44699	12169	787	165
			D04_LSR02	9	melanocyte	348.835	0.868781	SeqCap	70.3241	0.635533	18.99	2.8	1.31029	0.08706	49604	7870	333	13
			D04_LSR03	18	melanocyte	772.93	0.980381	SeqCap	106.31	0.829314	0.2	0.04	9.86944	0.364951	44950	11842	889	139
			D04_LSR04	9	melanocyte	370.511	0.963921	SeqCap	102.576	0.831984	0.72	0.12	12.612	0.180679	43142	10934	3500	244
			D04_LSR05	300	melanocyte	368.844	0.97259	SeqCap	101.148	0.836065	0.2	0	9.48703	0.147841	41318	13804	2561	137
			D04_LSR06	50	melanocyte	454.773	0.973443	SeqCap	83.586	0.83107	0.13	0.04	26.6775	0.192862	39955	10535	6386	944
			D04_LSR09	100	melanocyte	313.001	0.967305	SeqCap	79.1479	0.793076	0.32	0	12.7462	0.153771	41316	13016	3246	242
	Right Buttock	1	D04_RBT02	150	melanocyte	354.063	0.960201	SeqCap	62.9	0.75	0.61	0.2	16.7177	0.228233	40512	12820	4102	386
			D04_RBT06	500	melanocyte	352.409	0.984498	SeqCap	156.398	0.917425	1.13	0	10.8437	0.341113	42472	13270	1802	276
			D04_RBT12	150	melanocyte	631.418	0.984115	SeqCap	58.6963	0.79356	0.04	0	17.8465	0.292334	39326	12805	5179	510
			D04_RBT20	400	melanocyte	356.864	0.985101	SeqCap	59.9689	0.846398	0	0	9.49033	0.284633	43317	13073	1251	179
	Right Shin	1	D04_RSN01	300	fibroblast	519.296	0.843529	SeqCap	123.465	0.897942	3.55	7	6.10181	0.324481	47317	10421	659	143
D06 Male 64-year old	Left Upper Back	1	D06_BCC01	450	melanocyte	354.288	0.975354	SeqCap	91.7524	0.841662	0.25	4	28.09	0.470213	42728	13323	2104	385
			D06_BCC02	70	melanocyte	425.669	0.971208				0.41	0.04	18.7513	0.374991	43614	12866	1727	333
			D06_BCC03	320	melanocyte	393.019	0.973832	SeqCap	39.3129	0.667186	0.13	0.04	12.7553	0.392678	44978	12021	1281	260
			D06_BCC04	800	melanocyte	268.078	0.947285	SeqCap	76.2958	0.745965	0.79	0.33	12.4724	0.403979	44737	12345	1219	239
			D06_BCC05	29	melanocyte	430.085	0.970631	SeqCap	118.634	0.842276	0.17	0.08	12.166	0.339623	45931	11037	1284	288
			D06_BCC06	10	fibroblast	506.956	0.981348	SeqCap	78.8894	0.828529	0.04	0.08	9.66775	0.314691	45191	12099	1010	240
			D06_BCC07	28	melanocyte	443.565	0.961991				0.79	0.17	6.69362	0.242491	47685	9635	1087	133
			D06_BCC08	52	melanocyte	574.656	0.98032				0.08	0.04	4.25612	0.208543	47032	10873	540	95
			D06_BCC09	37	melanocyte	511.645	0.96166	SeqCap	93.6182	0.790816	0.54	0.13	2.33593	0.210421	48839	9254	382	65
			D06_BCC10	7	melanocyte	376.581	0.932837				2.84	0.13	3.05726	0.182607	48991	9121	374	54
			D06_BCC11	24	melanocyte	392.065	0.957537				0.75	0.13	4.2335	0.341034	47214	10891	364	71
			D06_BCC12	7	fibroblast	591.703	0.975623	SeqCap	85.9735	0.806897	0.08	0.13	3.56114	0.256575	47826	10163	453	98
			D06_BCC15	200	melanocyte	989.762	0.869005	SeqCap	80	0.791752	3.38	5.9	4.58904	0.270671	46912	10917	611	100
			D06_BCC16	140	melanocyte	1021.08	0.869562				3.85	5.73	5.71857	0.306349	46661	11074	698	107
			D06_BCC17	360	melanocyte	1005.47	0.863505	SeqCap	79.2	0.75	3.51	6.69	7.19165	0.310814	46200	11324	838	178
			D06_BCC18	99	melanocyte	704.018	0.833759				4.18	8.53	5.6871	0.278245	46921	10767	723	129
	Right Back	1	D06_MIS01	1000	melanocyte	233.808	0.960775				0.5	0.04	10.4274	0.362415	45439	11644	1208	249
			D06_MIS02	500	melanocyte	220.398	0.946994				0.73	0.42	11.3556	0.367237	44704	12358	1230	248
			D06_MIS03	300	melanocyte	358.172	0.956003	SeqCap	68.9	0.71	0.5	0.04	2.29051	0.223702	48416	9709	351	64
			D06_MIS04	63	melanocyte	229.609	0.949211	SeqCap	75.9794	0.791215	1.13	0.54	8.57898	0.307089	46261	10926	1132	221
			D06_MIS05	12	melanocyte	308.641	0.951579				1.67	0.46	17.4258	0.447805	45679	10718	1835	308
			D06_MIS06	600	melanocyte	515.768	0.973975	SeqCap	85.2	0.77	0.17	0	3.16424	0.308178	48504	9577	387	72
			D06_MIS07	240	melanocyte	397.809	0.964794	SeqCap	61.17	0.737	0.42	0.04	3.0093	0.263846	48004	10055	402	79
			D06_MIS08	50	melanocyte	906.328	0.984399	SeqCap	101.669	0.830804	0.04	0	15.5449	0.335854	44228	12310	1651	351
			D06_MIS09	15	melanocyte	745.312	0.972982				1.59	0.13	9.84483	0.347729	45336	11970	991	243
			D06_MIS10	26	melanocyte	677.101	0.974176	SeqCap	126.091	0.839794	0.5	0.08	8.97054	0.33739	45202	12270	865	203
			D06_MIS11	1000	melanocyte	460.354	0.984686	SeqCap	87.982	0.866041	0.04	0	5.18116	0.34096	47270	10665	492	113
			D06_MIS12	34	melanocyte	425.739	0.963096	SeqCap	79.6	0.76	0.96	0.13	3.93438	0.249629	47374	10513	542	111
			D06_MIS21	500	melanocyte	848.892	0.84517	SeqCap	41.9762	0.665968	3.93	7.7	11.8198	0.360736	45683	11554	1067	236
			D06_MIS22	210	melanocyte	732.335	0.823542				3.85	9.79	6.88872	0.324402	46975	10657	733	175
			D06_MIS23	2000	melanocyte	748.739	0.836272				3.64	8.74	5.56466	0.338693	47452	10428	556	104
D07 Male 85-year old	Left Foot Sole	1	D07_LAC03	1000	melanocyte	192.524	0.739085	SeqCap	102.02	0.771973	5.55	13.57	10.312	0.421762	46336	11359	728	117
			D07_LAC04	89	melanocyte	198.907	0.728954	SeqCap	58.1875	0.645835	5.4	14.98	8.34194	0.317978	46704	10874	821	141
			D07_LAC05	16	melanocyte	1669.18	0.886285	SeqCap	38.9441	0.633164	2.88	3.67	5.02513	0.307581	47521	10362	587	70
	Left Back	1	D07_LBK01	197	melanocyte	227.2	0.745903				5.24	14.25	10.6611	0.335487	46055	11402	895	188
		2	D07_LBK02	1000	melanocyte	217.84	0.746386	SeqCap	45.7733	0.612406	4.82	14.25	9.02748	0.316214	46334	11336	739	131
			D07_LBK03	1200	melanocyte	3093.32	0.884703				2.46	4.61	1.28953	0.17	49165	9132	225	18
			D07_LBK04	184	melanocyte	2017.45	0.869057	SeqCap	93.878	0.7565	3.51	5.34	6.84435	0.294071	47208	10242	976	114
	Right Back	1	D07_RBK01	250	melanocyte	208.969	0.846006				3.66	4	1.51033	0.208133	50380	7894	242	24
			D07_RBK02	116	melanocyte	250.718	0.860899	SeqCap	52.818	0.8506	3.62	3.93	1.48829	0.195429	50734	7594	194	18
			D07_RBK03	141	melanocyte	193.022	0.772289				5.58	10.1	1.18504	0.179176	50669	7602	254	15
	Right Face	1	D07_RFE03	71	melanocyte	339.76	0.962				0.05	0.16	3.14	0.29	48854	9222	398	66
			D07_RFE04	2000	melanocyte	298.47	0.955	SeqCap	31.948	0.703	0.42	0.1	2.519	0.337	49264	8976	264	36
			D07_RFE05	247	melanocyte	419.95	0.9639				0.1	0.16	3.0799	0.306	48664	9430	380	66
			D07_RFE07	800	melanocyte	302.401	0.964				0	0	2.969	0.2849	48172	9950	352	66
			D07_RFE08	203	melanocyte	431.668	0.943				0.68	0.37	3.097	0.2817	48487	9548	431	74
			D07_RFE09	430	melanocyte	397.4	0.9296				1.36	0.42	1.655	0.277	49183	9149	191	17
D10 Male 77-year old	Left Thigh	1	D10_LTH01	400	melanocyte	94.3201	0.767254				0.84	0.18	16.8912	0.475597	47857	9788	648	247
			D10_LTH02	68	melanocyte	53.6269	0.684085	SeqCap	96.21	0.846	9.23	0.6	10.2722	0.395589	48818	9036	497	189
	Right Back	1	D10_RBK01	600	melanocyte	238.378	0.838413				0.24	0	2.31722	0.247	49763	8433	299	45
			D10_RBK02	430	melanocyte	280.524	0.839692				0.05	0	2.26093	0.216698	49367	8734	381	58
			D10_RBK03	225	melanocyte	282.937	0.851145				0.06	0	2.54689	0.244224	49511	8653	328	48
			D10_RBK04	171	melanocyte	254.749	0.848546				0.12	0	1.54646	0.191485	50422	7862	234	22
			D10_RBK05	48	melanocyte	58.3826	0.732034				1.5	0.3	15.4208	0.423	46729	10780	745	286
			D10_RBK06	50	melanocyte	61.674	0.742437				1.44	0.12	15.5931	0.426	48697	8709	844	290
			D10_RBK07	41	melanocyte	97.306	0.791221	SeqCap	106.35	0.94	1.08	0.06	20.8426	0.453302	48411	8729	1069	331
			D10_RBK08	28	melanocyte	93.2067	0.782926	SeqCap	86.97	0.917	0.96	0.06	30.409	0.492486	47137	9623	1333	447
D12 Female 63-year old	Forehead	1	D12_FHD01	86	melanocyte	365.012	0.962721	SeqCap	41.375	0.678	0	0	3.63	0.19	47955	9868	607	110
			D12_FHD02	500	melanocyte	267.556	0.962311				0	0	4.2	0.2	47606	9968	802	164
			D12_FHD04	800	melanocyte	267.453	0.95	SeqCap	34.15	0.727	0	0	2.0779	0.255	49409	8802	279	50
			D12_FHD06	480	melanocyte	256.248	0.974316				0	0	2.93573	0.374026	48834	9392	262	52
			D12_FHD07	1200	melanocyte	288.342	0.975974				0	0	1.93461	0.259129	48524	9739	244	33
			D12_FHD08	1300	melanocyte	197.491	0.970152				0	0	3.719	0.35096	48197	9908	360	75
			D12_FHD11	900	melanocyte	250.301	0.9706				0	0	2.26255	0.230679	49055	9127	317	41
	Left Back	1	D12_LBK01	302	melanocyte	270.353	0.970008				0	0	4.18	0.26	47299	10490	613	138
			D12_LBK02	110	melanocyte	424.134	0.977969				0	0	4.28	0.24	46706	11017	655	162
			D12_LBK03	1200	melanocyte	360.355	0.9728				0	0	2.93	0.23	47893	10068	481	98
			D12_LBK04	1500	melanocyte	452.134	0.97088				0	0	4.25	0.26	47271	10509	613	147
	Left Shin	1	D12_LSN01	111	melanocyte	558.61	0.977				0	0	4.47466	0.347493	48508	9407	511	114
			D12_LSN02	75	melanocyte	761.776	0.9809				0	0	4.07364	0.336735	48428	9554	457	101
			D12_LSN04	117	melanocyte	595.266	0.9762				0	0	4.08088	0.317782	48591	9297	544	108
		2	D12_LSN03	500	melanocyte	550.127	0.9786				0	0	3.31703	0.294194	48306	9695	451	88
	Left Shoulder	1	D12_LSR01	254	melanocyte	639.582	0.9782				0	0	2.96093	0.326397	49477	8636	358	69
			D12_LSR02	216	melanocyte	672.721	0.979				0	0	4.16098	0.326657	48865	9122	460	93
			D12_LSR03	600	melanocyte	549.48	0.9782				0	0	3.15422	0.312428	49059	9042	369	70
			D12_LSR04	210	melanocyte	637.214	0.9793				0	0	3.13	0.3	48059	10010	403	68
			D12_LSR05	188	melanocyte	346.453	0.97192				0	0	6.14	0.28	47072	10500	752	216
	Left Thigh	1	D12_LTH01	25	melanocyte	311.673	0.97301	SeqCap	109.05	0.936	0	0	3.38	0.23	47510	10359	545	126
			D12_LTH02	49	melanocyte	291.355	0.968067				0	0	6.53	0.25	46641	10802	891	206
	Right Back	1	D12_RBK01	394	melanocyte	458.963	0.975953	SeqCap	174.755	0.949	0	0	4.17	0.23	47288	10372	720	160
			D12_RBK02	113	melanocyte	306.378	0.961733	SeqCap	111.14	0.895	0	0	4.27	0.25	47922	9757	683	178
			D12_RBK03	384	melanocyte	304.448	0.9656	SeqCap	106.846	0.903	0	0	4.97	0.25	48128	9441	783	188
			D12_RBK04	436	melanocyte	373.899	0.970655				0	0	3.49	0.23	48193	9636	580	131
	Right Shin	1	D12_RSN01	208	melanocyte	59.8037	0.747226				0	0	34.03	0.483	47266	9769	1033	472
			D12_RSN02	180	melanocyte	56.9839	0.72249				0	0	8.68	0.385	49527	8263	545	205
			D12_RSN03	234	melanocyte	53.4382	0.712527				0	0	8.63992	0.370279	48372	9362	601	205
			D12_RSN04	450	melanocyte	65.4443	0.729258				0	0	8.75755	0.34728	48066	9622	644	208
	Right Shoulder	1	D12_RSR01	194	melanocyte	638.888	0.9799				0	0	3.93	0.3	47982	9932	532	94
			D12_RSR02	336	melanocyte	482.699	0.9744				0	0	4.5	0.31	48290	9520	609	121
			D12_RSR03	1000	melanocyte	502.107	0.9737	SeqCap	56.2455	0.839362	0	0	5.17	0.35	47933	9879	597	131
			D12_RSR04	250	melanocyte	533.763	0.9755				0	0	3.92	0.33	48420	9562	462	96
D13 Male 74-year old	Scalp	1	D13_BCC01	346	melanocyte	487.238	0.975211	SeqCap	92.468	0.9176	0.04	0	5.84	0.33	47320	10318	751	151
			D13_BCC02	254	melanocyte	529.663	0.979724	SeqCap	100.737	0.924	0.04	0	1.35	0.19	49378	8893	241	28
			D13_BCC03	152	melanocyte	664.912	0.979099				0.12	0	5.29	0.3	47113	10569	717	141
			D13_BCC06	5	melanocyte	634.08	0.9715	SeqCap	63.939	0.867942	0.28	0.12	2.33556	0.2467	48941	9206	353	40
			D13_BCC07	20	melanocyte	533.048	0.97				0.37	0	2.643	0.253	48600	9519	375	46
	Back	1	D13_MIS01	129	melanocyte	648.898	0.9809	SeqCap	46.25	0.685	0.08	0	4.67	0.3177	48441	9344	644	111
			D13_MIS02	74	melanocyte	777.302	0.9839				0.04	0	4.74883	0.32887	48061	9685	696	98
			D13_MIS03	56	melanocyte	923.465	0.984	SeqCap	50.82	0.754	0	0	5.28	0.284	48426	9367	641	106
			D13_MIS04	1200	melanocyte	312.419	0.9767	SeqCap	36.5073	0.713464	0.04	0	4.301	0.2949	48167	9665	609	99
			D13_MIS05	83	melanocyte	636.5	0.974663	SeqCap	102.74	0.893	0.16	0	3.14	0.22	47967	9957	532	84
			D13_MIS07	46	melanocyte	604.916	0.974869	SeqCap	92.774	0.89	0.16	0	6.66	0.34	47181	10447	754	158
			D13_MIS08	230	melanocyte	790.756	0.983847	SeqCap	122.589	0.94595	0.04	0	5.43	0.3	47177	10610	621	132
			D13_MIS09	76	melanocyte	130.077	0.949362				0.37	0.2	6.84	0.34	47676	9918	788	158
			D13_MIS10	600	melanocyte	486.869	0.974609	SeqCap	80.27	0.887	0.08	0	5.84	0.33	47522	10201	673	144
			D13_MIS11	200	melanocyte	519.555	0.979353	SeqCap	74.108	0.92	0	0	5.25	0.33	47563	10264	593	120
			D13_MIS12	800	melanocyte	505.751	0.976053				0.04	0	5.21	0.35	47513	10373	544	110
			D13_MIS26	65	melanocyte	572.71	0.975	SeqCap	68.61	0.836	0.16	0	2.6824	0.2725	49180	8875	425	60
			D13_MIS27	21	melanocyte	722.02	0.981	SeqCap	60.87	0.8633	0.04	0	2.69797	0.2807	49411	8659	406	64
			D13_MIS29	23	melanocyte	612.779	0.97227				0.85	0.04	2.669	0.2865	48413	9743	336	48
			D13_MIS30	21	melanocyte	245.625	0.960713				0		2.7567	0.281426	49490	8602	398	50
	Right Earlobe	1	D13_MIS13	2500	melanocyte	754.928	0.979955				0	0	1.8	0.21	49587	8647	263	43
			D13_MIS14	3000	melanocyte	496.66	0.973299	SeqCap	31.1	0.647	0.16	0	3.95	0.27	47429	10606	423	82
			D13_MIS15	1500	melanocyte	817.543	0.981994				0	0	2.1	0.209	48543	9679	272	46
			D13_MIS16	1800	melanocyte	594.943	0.973099	SeqCap	43.4727	0.733152	0.2	0	4.47	0.28	47133	10786	512	109
			D13_MIS17	1400	melanocyte	522.079	0.971877	SeqCap	66.041	0.8025	0.08	0.04	2.99	0.27	47882	10234	354	70
		2	D13_MIS18	1200	melanocyte	294.757	0.959755				0.61	0.08	2.28	0.29	49053	9207	237	43
			D13_MIS19	250	melanocyte	526.498	0.975362	SeqCap	73.23	0.8681	0.12	0	3.45	0.28	47918	10189	354	79
			D13_MIS20	1000	melanocyte	401.68	0.971539	SeqCap	74.3766	0.8676	0.12	0	3.3	0.27	48137	9946	380	77
			D13_MIS21	109	melanocyte	593.67	0.973182	SeqCap	87.05	0.86655	0.08	0.04	4.88	0.29	46899	10953	582	106
			D13_MIS22	1200	melanocyte	380.318	0.973324	SeqCap	52.6966	0.832965	0.12	0	3.5	0.26	47319	10741	403	77
D14 Female 35-year old	Abdomen	1	D14_ABD01	800	keratinocyte	220.672	0.973585	SeqCap	77.3655	0.929329	0.13	0	2.30844	0.291157	50007	8121	349	63
			D14_ABD02	320	keratinocyte	352.405	0.972984	SeqCap	72.8785	0.886221	0	0.09	2.00142	0.272647	50806	7329	362	43
			D14_ABD03	1000	melanocyte	265.125	0.973296				0	0	1.81988	0.251719	49765	8473	271	31
			D14_ABD04	400	melanocyte	341.227	0.9746				0	0.09	2.52535	0.292562	49400	8713	366	61
D16 Female 85-year old	Left Shoulder	1	D16_LSR01	54	melanocyte	309.034	0.958021				0.8	0	5.269	0.336808	48453	9292	670	125
			D16_LSR02	1200	melanocyte	322.882	0.976278				0.11	0	2.11744	0.263559	50512	7599	380	49
			D16_LSR03	400	melanocyte	314.6	0.975923				0.04	0.08	2.41204	0.264316	51066	6943	474	57
			D16_LSR04	64	melanocyte	404.744	0.972898				0.54	0.11	3.24713	0.318684	50660	7244	565	71
			D16_LSR05	300	melanocyte	308.697	0.971202				0.43	0.04	2.41248	0.250752	49414	8781	311	34
			D16_LSR06	2500	melanocyte	334.039	0.971486				0.11	0.07	2.29333	0.263884	49276	8927	297	40
			D16_LSR07	400	melanocyte	321.971	0.975949				0.03	0.07	2.72533	0.272117	48892	9186	400	62
			D16_LSR08	132	melanocyte	287.662	0.970773				0.04	0.04	2.93298	0.275414	48518	9603	365	54
	Right Face	1	D16_RFE01	165	melanocyte	404.465	0.980606				0.04	0	2.01147	0.252202	51644	6426	438	32
			D16_RFE02	104	melanocyte	301.435	0.976355				0.25	0	2.49252	0.280373	49436	8666	383	55
			D16_RFE03	23	melanocyte	425.262	0.980268				0.25	0	2.16379	0.277811	49362	8765	369	44
			D16_RFE04	250	melanocyte	592.25	0.977667				0.18	0	2.75133	0.277061	49072	8926	477	65
			D16_RFE05	2000	melanocyte	407.402	0.983054				0.04	0	2.54932	0.309437	51728	6288	466	58
			D16_RFE06	800	melanocyte	327.516	0.96387				0.18	0.07	3.7443	0.306849	51800	6104	546	90
			D16_RFE07	1000	melanocyte	338.532	0.965607				0.18	0.04	2.59579	0.27706	49680	8370	431	59
			D16_RFE08	600	melanocyte	382.133	0.967603				0.33	0	3.05247	0.304783	52084	5840	528	88
	Right Shoulder	1	D16_RSR01	133	melanocyte	290.297	0.972765				0.82	0	3.59291	0.311898	48662	9309	485	84
			D16_RSR02	60	melanocyte	395.243	0.978305				0.07	0.04	2.96709	0.297229	48794	9288	398	60
			D16_RSR03	107	melanocyte	420.103	0.975053				0.07	0.07	3.44515	0.296361	48526	9526	424	64
			D16_RSR04	114	melanocyte	277.817	0.968157				0.28	0.07	3.14972	0.314026	48566	9523	391	60
			D16_RSR05	450	melanocyte	374.02	0.974992				0.18	0.04	2.6809	0.277296	49052	9128	319	41
			D16_RSR06	500	melanocyte	471.654	0.980199				0	0.07	1.9435	0.243586	49972	8259	278	31
			D16_RSR07	1200	melanocyte	267.63	0.969477				0.39	0	2.0816	0.294598	50354	7902	250	34
			D16_RSR08	1200	melanocyte	317.514	0.974804				0.11	0	2.75258	0.321138	49265	8956	273	46
D18 Female 86-year old	Calf	1	D18_CAL01	2000	fibroblast	395.215	0.976466				0	0	1.81115	0.273007	49476	8764	264	36
D21 Male 57-year old	Left Ear	1	D21_EAR01	1000	keratinocyte	239.161	0.971091	SeqCap	21.45	0.468	0.41	0	3.2277	0.296432	47568	10568	357	47
			D21_EAR02	1000	keratinocyte	220.552	0.971865	SeqCap	41.52	0.81	0.18	0	4.36836	0.381078	47764	10343	364	69
			D21_EAR04	800	keratinocyte	396.555	0.98335				0.05	0	1.82877	0.273912	49747	8474	287	32
			D21_EAR06	26	melanocyte	487.821	0.968339				3.84	0.13	2.34405	0.296108	48751	9469	283	37
			D21_EAR07	47	melanocyte	363.899	0.978349				0.18	0.04	2.07543	0.318502	49642	8633	234	31
			D21_EAR08	141	melanocyte	548.621	0.985471				0.04	0	1.55721	0.280772	50095	8214	206	25
			D21_EAR09	37	melanocyte	603.88	0.977202				3.31	0.22	2.07931	0.277263	48998	9231	277	34
			D21_EAR12	102	melanocyte	334.783	0.974136				0.13	0	2.06821	0.272361	49229	8985	282	44
D23 Female 64-year old	Right Thigh - adjacent to freckle B	1	D23_FAB01	32	melanocyte	332.593	0.978987				0.65	0.04	1.89295	0.188661	49747	8460	301	32
			D23_FAB02	80	melanocyte	342.871	0.982188				0.17	0	2.09474	0.249389	49457	8665	366	52
			D23_FAB03	224	melanocyte	411.181	0.983226				0.09	0	1.62448	0.180911	49872	8391	250	27
	Right Thigh - adjacent to freckle C	1	D23_FAC01	90	melanocyte	395.612	0.981448				0.09	0.04	1.54669	0.206458	50069	8146	290	35
			D23_FAC02	500	melanocyte	409.952	0.983232				0.17	0.04	2.53709	0.257703	49090	9029	364	57
			D23_FAC03	2000	melanocyte	372.193	0.982641				0.26	0	1.63126	0.215975	50235	7973	295	37
			D23_FAC04	300	melanocyte	363.354	0.981448				0.26	0.04	1.82447	0.20742	49872	8288	330	50
	Right Thigh - freckle A	1	D23_FRA01	1200	melanocyte	407.702	0.98248				0	0.09	1.94254	0.257847	49967	8237	298	38
			D23_FRA02	800	melanocyte	408.088	0.983568				0.09	0	1.95754	0.269914	50354	7879	271	36
			D23_FRA04	100	melanocyte	520.21	0.984445				0.13	0.09	1.48615	0.220301	50349	7859	301	31
	Right Thigh - freckle B	1	D23_FRB01	23	melanocyte	531.143	0.972135				4.88	0.09	1.80402	0.2107	48950	9295	267	28
			D23_FRB03	320	melanocyte	343.783	0.981097				0.04	0.04	1.97701	0.221074	49502	8680	312	46
			D23_FRB04	57	melanocyte	520.643	0.983949				0.09	0	3.7659	0.244363	47749	10106	596	89
			D23_FRB05	348	melanocyte	689.079	0.986607				0.09	0	2.06037	7e-06	48756	9376	359	49
	Right Thigh - freckle C	1	D23_FRC01	30	melanocyte	506.638	0.977001				1.59	0.04	2.03677	0.259596	49690	8514	291	45
			D23_FRC02	74	melanocyte	470.039	0.984478				0.09	0.04	3.562	0.295005	48455	9573	422	90
			D23_FRC03	85	melanocyte	512.212	0.984264				0.04	0.04	4.18426	0.295053	47531	10390	523	96
D24 Male 83-year old	Left Shoulder	1	D24_LSR01	800	melanocyte	662.193	0.985602				0.07	0	4.59815	0.293466	48185	9604	615	136
			D24_LSR02	71	melanocyte	640.728	0.98615	SeqCap	84.5582	0.910503	0.07	0	5.58932	0.286982	47374	10289	713	164
			D24_LSR04	32	melanocyte	654.82	0.986044				0.03	0	4.54775	0.298625	47868	9925	644	103
	Right Shin	1	D24_RSN01	100	melanocyte	472.144	0.983627	SeqCap	56.6536	0.847838	0.14	0.03	1.34364	0.170338	51370	6891	262	17
			D24_RSN02	100	melanocyte	515.881	0.984929	SeqCap	69.0468	0.888809	0	0	1.81905	0.22674	50314	7828	360	38
			D24_RSN03	100	melanocyte	374.812	0.981936				0.17	0.03	1.36039	0.21594	50767	7454	290	29
			D24_RSN04	1000	melanocyte	590.861	0.986095				0.03	0	1.49626	0.223439	50847	7341	314	38
D26 Female 74-year old	Forearm	1	D26_ARM03	250	melanocyte	499.462	0.985221	SeqCap	77.3538	0.901339	0	0	1.36432	0.203054	50916	7305	291	28
			D26_ARM04	318	melanocyte	464.257	0.984207	SeqCap	86.6816	0.915174	0.09	0	1.60822	0.211446	50830	7280	391	39
			D26_ARM05	100	melanocyte	586.067	0.985329	SeqCap	98.1809	0.920224	0.5	0	1.04634	0.203848	51590	6671	257	22
			D26_ARM06	240	melanocyte	529.036	0.985612	SeqCap	81.1807	0.904613	0	0	1.34422	0.220979	51009	7202	299	30
D27 Male 63-year old	Left Thigh	1	D27_LTH01	45	melanocyte	717.651	0.986899	SeqCap	88.5243	0.911219	0.04	0	1.41288	0.228433	50582	7666	263	29
			D27_LTH03	26	melanocyte	559.696	0.983802	SeqCap	67.0789	0.858	0.72	0.04	1.86156	0.250577	49786	8378	333	43
			D27_LTH04	17	melanocyte	458.201	0.98087	SeqCap	76.652	0.871164	1.31	0	1.15175	0.197364	50258	8018	237	27
D28 Male 31-year old	Left Shoulder	1	D28_LSR01	30	melanocyte	299.128	0.952404				2.91	0.3	0.57492	0.237979	52139	6247	141	13
			D28_LSR02	22	melanocyte	266.034	0.95488				3.17	0.17	0.71155	0.220943	51480	6847	192	21
			D28_LSR03	24	melanocyte	219.163	0.940589	SeqCap	53.7937	0.785991	2.99	0.22	0.992607	0.231338	50393	7873	244	30
			D28_LSR04	29	melanocyte	126.893	0.905111				5.29	0.48	1.03442	0.251812	51084	7182	244	30
			D28_LSR05	39	melanocyte	271.686	0.963435	SeqCap	55.3403	0.811294	1.56	0.22	1.24753	0.212558	50335	7872	300	33
			D28_LSR06	25	melanocyte	241.933	0.931259				6.11	0.48	0.694156	0.218774	51651	6688	183	18
			D28_LSR07	25	melanocyte	793.769	0.982283				1.34	0.04	2.61605	0.255985	49502	8575	415	48
D30 Female 54-year old	Right Inner Thigh	1	D30_RTH01	1000	melanocyte	224.777	0.966402	SeqCap	51.601	0.81472	0.26	0.17	0.960445	0.217379	51026	7219	270	25
			D30_RTH02	75	melanocyte	178.771	0.94516				0.85	0.13	0.890824	0.228536	51353	6934	228	25
			D30_RTH03	1000	melanocyte	226.17	0.960366	SeqCap	51.4855	0.819987	0.59	0.04	1.36471	0.209491	50393	7758	347	41
			D30_RTH04	500	melanocyte	246.701	0.963708				0.13	0.04	0.5042	0.200502	52833	5533	165	9
			D30_RTH05	200	melanocyte	217.92	0.960802	SeqCap	51.3092	0.808828	0.51	0	1.2114	0.218114	50567	7633	308	32
			D30_RTH06	2000	melanocyte	752.924	0.988801	SeqCap	34.6284	0.741513	0	0	2.86206	0.244419	49664	8362	452	62
			D30_RTH07	500	melanocyte	698.876	0.98673				0	0	3.77428	0.250392	48726	9229	518	67
D31 Female 44-year old	Left Lower Back	1	D31_LBK01	67	melanocyte	221.095	0.954442				1.17	0.05	0.823718	0.222052	51520	6768	229	23
			D31_LBK02	43	melanocyte	202.873	0.929616				4.48	0.64	0.569954	0.20629	52175	6185	167	13
			D31_LBK03	65	melanocyte	285.228	0.945528				3.3	0.27	0.463154	0.220959	52933	5468	133	6
D32 Female 35-year old	Left Lower Back	1	D32_LBK01	400	melanocyte	200.169	0.943802				1.12	0.12	0.683886	0.224457	52627	5701	199	13
			D32_LBK02	400	melanocyte	168.622	0.93913				1.17	0.17	0.830234	0.220903	52219	6072	233	16
			D32_LBK03	200	melanocyte	128.155	0.944794				1.33	0.25	0.472535	0.26127	53295	5134	107	4
			D32_LBK04	250	melanocyte	115.023	0.928741				1.08	0.08	0.492624	0.213465	53347	5063	123	7
			D32_LBK05	150	melanocyte	177.309	0.963277				0.37	0.12	1.51492	0.255403	49670	8547	290	34
			D32_LBK07	800	melanocyte	798.424	0.988577				0	0	4.36185	0.258568	48459	9259	700	122
			D32_LBK08	800	melanocyte	711.605	0.987917				0	0	3.98136	0.275412	48534	9474	456	76
D33 Female 37-year old	Left Lower Back	1	D33_LBK01	1000	melanocyte	231.465	0.97169				0.1	0.05	2.2908	0.279568	48393	9752	344	51
			D33_LBK02	250	melanocyte	141.838	0.956879				0.3	0	0.398526	0.211693	52948	5488	99	5
			D33_LBK03	100	melanocyte	127.292	0.948465				0.25	0.15	0.495164	0.218544	52412	5996	125	7
			D33_LBK04	1000	melanocyte	136.642	0.951892				0.05	0	0.731848	0.234226	51604	6747	174	15
			D33_LBK05	550	melanocyte	186.464	0.966219				0.05	0	1.41531	0.262701	49566	8677	269	27
			D33_LBK06	1000	melanocyte	744.729	0.988771				0	0	4.37739	0.269661	48738	9012	674	116
			D33_LBK07	800	melanocyte	586.557	0.987157				0.05	0	21.5935	0.365155	44777	11663	1689	411
D34 Female 32-year old	Right Lower Back	1	D34_RBK01	280	melanocyte	346.735	0.977306				0.29	0.05	2.16879	0.286235	49461	8707	319	53
			D34_RBK02	650	melanocyte	248.738	0.970138				0.43	0	1.3151	0.262543	50552	7747	217	23
			D34_RBK03	260	melanocyte	201.342	0.9667				0.48	0	1.07697	0.245881	50683	7635	200	22
			D34_RBK04	145	melanocyte	271.314	0.971278				0.43	0	1.29037	0.254218	49849	8419	244	28
			D34_RBK05	145	melanocyte	205.124	0.9663				1.54	0.05	1.04791	0.243655	50595	7711	215	19
			D34_RBK06	175	melanocyte	650.446	0.984587				0.15	0	4.95885	0.293741	48706	9113	613	108
			D34_RBK07	260	melanocyte	807.115	0.988396				0	0	3.94541	0.277515	48566	9374	519	81
D35 Female 51-year old	Right Mid Back	1	D35_RBK01	14	melanocyte	224.569	0.951433				2.76	0.14	0.506167	0.243082	52459	5942	131	7
			D35_RBK02	170	melanocyte	369.935	0.977196				1.38	0	1.13696	0.244256	50268	8012	238	22
D36 Female 36-year old	Right Lower Back	1	D36_RBK01	310	melanocyte	139.026	0.945528				2.1	0.33	1.25259	0.250581	50956	7290	268	26
			D36_RBK02	260	melanocyte	167.864	0.939235				2.2	0.38	0.29414	0.219593	54318	4159	58	5
			D36_RBK03	390	melanocyte	112.764	0.916113				2.77	0.67	0.460036	0.222485	53126	5322	84	8
			D36_RBK04	1000	melanocyte	187.104	0.951372				0.96	0.05	0.216071	0.260202	54970	3531	36	3
			D36_RBK05	210	melanocyte	240.903	0.955481				1.87	0.1	0.196705	0.245489	55178	3333	27	2
			D36_RBK06	254	melanocyte	233.063	0.954696				1.29	0.14	0.373815	0.199901	53546	4905	84	5
			D36_RBK07	200	melanocyte	674.895	0.986407				0.92	0	3.87335	0.266163	49121	8810	525	84
			D36_RBK08	200	melanocyte	694.981	0.986495				0.05	0	3.73514	0.2669	48710	9235	505	90
D37 Female 43-year old	Right Lower Back	1	D37_RBK02	31	melanocyte	299.279	0.930709				6	0.67	0.427738	0.212223	52477	5954	101	8
			D37_RBK04	31	melanocyte	231.085	0.875623				13.01	2.64	0.255432	0.18105	53325	5156	54	5
D38 Female 40-year old	Right Lower Back	1	D38_RBK01	60	melanocyte	349.482	0.954948	SeqCap	68.6235	0.807804	2.89	0.27	0.300992	0.242807	54435	4051	51	3
			D38_RBK02	77	melanocyte	293.622	0.960714				1.06	0.22	0.259262	0.224317	54659	3835	43	3
			D38_RBK03	500	melanocyte	314.525	0.973544				0.09	0.09	0.261105	0.286421	55500	3007	30	3
			D38_RBK04	62	melanocyte	259.602	0.951825				1.42	0.26	0.322183	0.206175	53736	4721	78	5
			D38_RBK05	90	melanocyte	177.847	0.912608	SeqCap	52.5629	0.732228	3.2	1.04	0.103299	0.165055	55554	2970	14	2
			D38_RBK06	50	fibroblast	663.184	0.983982				0.14	0	3.99992	0.289513	49361	8566	543	70
			D38_RBK07	98	melanocyte	672.125	0.986712				0.09	0	4.41272	0.288275	48795	8991	627	127
D39 Female 39-year old	Left Mid-Paraspinal Back	1	D39_LBK01	11	melanocyte	747.278	0.95182				3.41	0.35	3.56701	0.24048	49355	8702	446	37
			D39_LBK02	29	melanocyte	772.862	0.974804				0.75	0.35	4.17413	0.230245	49753	8125	616	46
			D39_LBK03	23	melanocyte	861.762	0.977985				1.23	0.16	3.63346	0.283414	49296	8777	417	50
			D39_LBK04	16	melanocyte	637.658	0.95275				2.74	0.59	4.72892	0.349997	49186	8832	459	63
D40 Female 31-year old	Left Buttock	1	D40_LBT01	500	melanocyte	749.314	0.977529	SeqCap	46.587	0.712937	0.77	0.21	3.26821	0.281219	49370	8795	331	43
			D40_LBT02	200	melanocyte	838.4	0.981175				0.9	0.26	3.38373	0.291422	49076	9090	335	39
			D40_LBT03	1000	melanocyte	807.893	0.98255	SeqCap	33.9346	0.634807	0.34	0.09	3.4511	0.288068	48898	9271	322	49
			D40_LBT04	600	melanocyte	772.186	0.98259				0.43	0.13	3.39403	0.299204	49166	9035	298	41
D42 Female 39-year old	Paraspinal Lower Back	1	D42_MBK02	1200	melanocyte	519.341	0.983994				0.17	0.04	3.42325	0.280996	49401	8775	318	46
			D42_MBK03	2000	melanocyte	619.344	0.979676				0.22	0	4.02346	0.324553	49001	9166	322	51
			D42_MBK04	800	melanocyte	756.719	0.987813				0.09	0	2.8831	0.294476	49717	8561	237	25
D45 Female 31-year old	Left Lower Back	1	D45_LBK01	1000	melanocyte	644.089	0.97746				0.29	0	3.08899	0.263531	49372	8870	268	30
			D45_LBK02	300	melanocyte	865.727	0.978485				0.54	0	3.22882	0.229006	48865	9255	364	56
			D45_LBK03	800	melanocyte	728.579	0.976022				0.38	0.08	1.62984	0.224769	51205	7193	126	16
			D45_LBK04	1000	melanocyte	724.567	0.974804				0.71	0.08	3.44992	0.237002	48827	9303	358	52
			D45_LBK05	500	melanocyte	562.033	0.970978				0.75	0.13	3.75001	0.306146	49164	9099	245	32
			D45_LBK06	1000	melanocyte	762.341	0.980732				0.17	0.04	3.5902	0.302193	49336	8888	279	37
			D45_LBK08	700	melanocyte	869.926	0.983447				0.25	0.08	4.63909	0.345636	49101	9139	263	37
D46 Female 44-year old	Right Lower Back	1	D46_RBK02	1100	melanocyte	665.386	0.984266	SeqCap	54.3602	0.777156	0.23	0	1.9931	0.229571	50677	7648	199	16
			D46_RBK03	8000	melanocyte	626.143	0.985834				0.16	0	2.10479	0.241465	50718	7622	181	18
			D46_RBK04	1000	melanocyte	640.168	0.974622				0.78	0.39	2.3445	0.252671	50261	8055	205	19
			D46_RBK05	110	melanocyte	595.966	0.992053				0.04	0	18.1055	0.530633	48227	9649	568	95
			D46_RBK06	300	melanocyte	641.412	0.992794				0.2	0	12.1119	0.271859	46870	10288	1275	107
			D46_RBK07	500	melanocyte	601.229	0.992763				0.04	0	8.83221	0.320697	47367	10402	680	91
			D46_RBK08	1000	melanocyte	566.641	0.992351				0.04	0	7.88586	0.300689	48028	9825	626	61
			D46_RBK11	150	melanocyte	642.856	0.992561				0	0	N/A	N/A	N/A	N/A	N/A	N/A
			D46_RBK12	700	melanocyte	655.391	0.992065				0	0	N/A	N/A	N/A	N/A	N/A	N/A
D47 Male 29-year old	Right Upper Back	1	D47_RBK01	1600	melanocyte	616.775	0.951641				0.73	0.18	1.90007	0.198324	51398	6845	272	24
			D47_RBK04	2000	melanocyte	590.052	0.945473				1.09	0.26	2.27038	0.244338	50639	7593	276	32
			D47_RBK05	400	melanocyte	505.88	0.92405				1.97	0.83	1.23644	0.198937	51987	6315	220	18
			D47_RBK06	280	melanocyte	540.792	0.91684				2.67	1.18	2.54628	0.276443	50393	7754	353	40
			D47_RBK07	1700	melanocyte	652.452	0.972507				0.53	0	2.69415	0.235057	50435	7642	415	48
D49 Female 52-year old	Right Lower Back	1	D49_RBK03	62	melanocyte	768.017	0.962622				0.79	0.44	2.78561	0.211865	49506	8638	353	42
			D49_RBK04	350	melanocyte	703.29	0.971424				0.79	0.32	2.94649	0.256077	50035	8075	379	51
			D49_RBK07	100	melanocyte	783.903	0.960078				1.11	0.32	3.40481	0.267963	49305	8773	406	56
			D49_RBK08	64	melanocyte	811.935	0.937718				1.42	0.91	2.6516	0.221631	49971	8108	419	42
			D49_RBK11	500	melanocyte	602.907	0.992965				0	0	12.1317	0.329915	46410	10805	1138	187
			D49_RBK12	1500	melanocyte	608.989	0.992767				0	0	9.63138	0.321258	52565	5471	496	8
			D49_RBK15	100	melanocyte	545.803	0.991544				0.04	0	N/A	N/A	N/A	N/A	N/A	N/A
			D49_RBK16	500	melanocyte	590.773	0.989596				0	0	N/A	N/A	N/A	N/A	N/A	N/A
			D49_RBK18	200	melanocyte	651.469	0.992736				0.04	0	15.3861	0.553477	49210	8813	425	92
D50 Female 39-year old	Lower Back	1	D50_LBK03	2000	melanocyte	730.307	0.967963				1.37	0.23	5.80421	0.326071	50283	7521	620	116
			D50_LBK12	1000	melanocyte	584.397	0.970913				0.98	0.2	17.5419	0.325255	45486	11063	1729	262
			D50_LBK14	120	melanocyte	610.217	0.984368				0.2	0.04	N/A	N/A	N/A	N/A	N/A	N/A
			D50_LBK18	350	melanocyte	604.952	0.976395				0.58	0.2	18.7544	0.314436	47137	9271	1881	251
