## Supplementary material for "Somatic mutations distinguish melanocyte subpopulations in human skin": Table S5

### Sheet: TableS5
Table S5.
Gene_ID	Cell_Type
CD79A	B cells
MEF2C	B cells
PKHD1L1	B cells
MZB1	B cells; Erythrocytes
TNFRSF17	B cells; Erythrocytes
HES1	Basal to Spinous Cells
GIMAP7	CD4
KLRB1	CD4
MT1F	CD4
PBXIP1	CD4
IFNG	CD4_exhausted; CD8_activated
CD3E	CD4_naive; T Cells
CD52	CD4_naive; T Cells
NMB	CD4_preexhausted
RGS5	CD4_preexhausted; Myofibroblasts; Pericytes_2
ACER1	CD4_RGCC
BHLHE41	CD4_RGCC
CD40LG	CD4_RGCC
LENG8	CD4_RGCC
NLGN4Y	CD4_RGCC
PTPRCAP	CD4_RGCC; T Cells
NR4A2	CD8_activated
SLC2A3	CD8_activated
DUSP2	CD8_EM
GZMK	CD8_EM
CXCR4	CD8_EM; CD4_naive; T Cells
CES1	CD8_EMRA
CD3D	CD8_exhausted; CD4_exhausted; T Cells
ITM2A	CD8_exhausted; CD4_preexhausted, low mut melanocytes
CD8A	CD8_exhausted; CD8_EM
ALOX5AP	CD8_naive
GATA2	CD8_naive
KIT	CD8_naive, Melanocytes
RASSF8	CD8_naive
CD69	CD8_naive; CD8_activated; T Cells
TYMS	Cycling_1; T_proliferating
CENPF	Cycling_2
TOP2A	Cycling_2
FSCN1	DC
CBFA2T3	DC_AXL_SIGLEC6
PKIB	DC_AXL_SIGLEC6
SLC8A1	DC_AXL_SIGLEC6
LST1	DC_AXL_SIGLEC6; Macrophages and DC_1
S100B	DC_AXL_SIGLEC6; Macrophages and DC_2, Schwann cell
LTB	DC_AXL_SIGLEC6; T regulatory cells; T Cells
AXL	DC_CD1C
CLEC10A	DC_CD1C
MNDA	DC_CD1C
BIRC3	DC_CD1C_migrating
GPR157	DC_CD1C_migrating
TMEM150C	DC_CD1C_migrating
TMEM176A	DC_CD1C_migrating
CCR7	DC_CD1C_migrating; DC
ENPP1	DC_CLEC9A
IRF8	DC_CLEC9A
WDFY4	DC_CLEC9A
MARCKSL1	DC_CLEC9A_migrating
SYNPO2	DC_CLEC9A_migrating
TFPI2	DC_CLEC9A_migrating
TUBB2B	DC_CLEC9A_migrating
IDO1	DC_CLEC9A_migrating; Macrophages and DC_2
CCL19	DC_CLEC9A_migrating; Pro-inflammatory Fibroblasts
RGCC	DC_CLEC9A; CD8_activated
C1orf54	DC_CLEC9A; Macrophages and DC_2
CLEC9A	DC_CLEC9A; Macrophages and DC_2
CPVL	DC_CLEC9A; Macrophages and DC_2
LGALS2	DC_CLEC9A; Macrophages and DC_2
PTGER3	DC_Langerhans cells
CALCRL	DC_Langerhans cells_migrating
CD1B	DC_Langerhans cells_migrating
IL4I1	DC_Langerhans cells_migrating
CCL22	DC_Langerhans cells_migrating; DC
CLDN1	DC_Langerhans cells; Langerhans Cells
CD1A	DC_Langerhans cells; Macrophages and DC_3
FCER1A	DC_Langerhans cells; Macrophages and DC_3
IL3RA	DC_plasmacytoid
DSC1	Differentiated Keratinocytes
LYPD3	Differentiated Keratinocytes
LY6D	Differentiated Keratinocytes; Keratinocytes
KRTDAP	Differentiated Keratinocytes; Pilosebaceous cells; BCC
CLDN4	Eccrine cells
KRT18	Eccrine cells
AQP1	Endothelial cells
MYCT1	Endothelial cells
PLVAP	Endothelial cells
RAMP2	Endothelial cells
CLDN5	Endothelial cells; Lymphatic Endothelial Cells
GNG11	Endothelial cells; Lymphatic Endothelial Cells
TFF3	Endothelial cells; Lymphatic Endothelial Cells
RNASE1	Endothelial cells; Macrophages
IGFBP7	Endothelial cells; Myofibroblasts
TM4SF1	Endothelial cells; Pilosebaceous cells; Vascular Endothelial Cells
CDH5	Endothelial cells; Vascular Endothelial Cells
SELE	Endothelial cells; Vascular Endothelial Cells
SPARCL1	Endothelial cells; Vascular Endothelial Cells
VWF	Endothelial cells; Vascular Endothelial Cells
AREG	EpSC and Other Progenitors_1
ITGA6	EpSC and Other Progenitors_1
ITGB1	EpSC and Other Progenitors_1
SERPINB2	EpSC and Other Progenitors_1
TACSTD2	EpSC and Other Progenitors_1
TP63	EpSC and Other Progenitors_1
DST	EpSC and Other Progenitors_1; TSK_basal
MIR205HG	EpSC and Other Progenitors_1; TSK_basal
KRT15	EpSC and Other Progenitors_1; TSK_basal; BCC
AQP3	EpSC and Other Progenitors_2
CDK1	EpSC and Other Progenitors_2
FGFBP1	EpSC and Other Progenitors_2
KRT5	EpSC and Other Progenitors_2
NUSAP1	EpSC and Other Progenitors_2
S100A14	EpSC and Other Progenitors_2
HIST1H4C	EpSC and Other Progenitors_2; T_proliferating
PTTG1	EpSC and Other Progenitors_2; TSK_cycling
FAM210B	Erythrocytes
FBXO7	Erythrocytes
FKBP8	Erythrocytes
GYPC	Erythrocytes
HBD	Erythrocytes
SLC25A37	Erythrocytes
SLC25A39	Erythrocytes
SNCA	Erythrocytes
STRADB	Erythrocytes
LUM	Fibroblasts
PDGFRA	Fibroblasts
VIM	Fibroblasts
COL6A3	Fibroblasts; Mesenchymal Fibroblasts
POSTN	Fibroblasts; Mesenchymal Fibroblasts
COL6A1	Fibroblasts; Secretory-papillary Fibroblasts
COL6A2	Fibroblasts; Secretory-papillary Fibroblasts
AHNAK2	Keratinocytes, High mut melanocytes
IGFBP3	Keratinocytes
PCDH7	Keratinocytes
SERPINB5	Keratinocytes; BCC
ECSCR	Lymphatic Endothelial Cells
FABP4	Lymphatic Endothelial Cells
LINC00636	Lymphatic Endothelial Cells
LYVE1	Lymphatic Endothelial Cells
MMRN1	Lymphatic Endothelial Cells
PROX1	Lymphatic Endothelial Cells
TFPI	Lymphatic Endothelial Cells
C1QA	Macrophages
C5AR1	Macrophages
AIF1	Macrophages and DC_1
CD68	Macrophages and DC_1
GPR183	Macrophages and DC_1
INSIG1	Macrophages and DC_1
IRF4	Macrophages and DC_1
TSPAN33	Macrophages and DC_1
TYROBP	Macrophages and DC_1
C15orf48	Macrophages and DC_1; Macrophages; DC_Langerhans cells_migrating
IL1B	Macrophages and DC_1; Myeloid-derived suppressor cell
ID2	Macrophages and DC_2
BASP1	Macrophages and DC_2
CD83	Macrophages and DC_2
CTSZ	Macrophages and DC_2
RGS1	Macrophages and DC_2
COTL1	Macrophages and DC_3
FCER1G	Macrophages and DC_3
HMGN2	Macrophages and DC_3
LYZ	Macrophages and DC_3
STMN1	Macrophages and DC_3; T_proliferating
HMGB2	Macrophages and DC_3; T_proliferating
DCT	Melanocytes
QPCT	Melanocytes
MLANA	Melanocytes
PMEL	Melanocytes
TYRP1	Melanocytes
FRZB	Melanocytes_nonspecific
BCAN	Melanocytes_nonspecific
CRYAB	Melanocytes_nonspecific
CYB561A3	Melanocytes_nonspecific
NSG1	Melanocytes_nonspecific
TFAP2B	Melanocytes_nonspecific
TRPM1	Melanocytes
TYR	Melanocytes
EDNRB	Melanoma, Neural crest
ATF3	Melanoma
CCND1	Melanoma
MITF	Melanocytes_nonspecific
MYC	Melanoma
PLP1	Melanoma
ADAM12	Mesenchymal Fibroblasts
COCH	Mesenchymal Fibroblasts
COL5A2	Mesenchymal Fibroblasts
HAPLN1	Mesenchymal Fibroblasts
HTRA1	Mesenchymal Fibroblasts
MFAP4	Mesenchymal Fibroblasts
THY1	Mesenchymal Fibroblasts
ASPN	Mesenchymal Fibroblasts; TSK_basal
CD93	Myeloid-derived suppressor cell
INHBA	Myeloid-derived suppressor cell
GPR4	Myofibroblasts
MYL9	Myofibroblasts; Pericytes_1, Low mut melanocytes
TAGLN	Myofibroblasts; Pericytes_1, Low mut melanocytes
CALD1	Myofibroblasts; Pericytes_2
NDUFA4L2	Myofibroblasts; Pericytes_2
CTSW	NK cells
ZNF667-AS1	NK cells
ACTA2	Pericytes_1
C11orf96	Pericytes_1
MYH11	Pericytes_1
NR2F2	Pericytes_2, Neural crest
ID4	Pericytes_2
IFITM1	Pericytes_2
CPE	Pericytes_2; T regulatory cells
CAPNS2	Pilosebaceous cells
CRABP2	Pilosebaceous cells
DEFB1	Pilosebaceous cells
PTN	Pilosebaceous cells
SOSTDC1	Pilosebaceous cells
TMEM45A	Pilosebaceous cells
MGP	Pro-inflammatory Fibroblasts, Belote fetal
APOD	Pro-inflammatory Fibroblasts
CXCL12	Pro-inflammatory Fibroblasts
GEM	Pro-inflammatory Fibroblasts
PTGDS	Secretory-papillary Fibroblasts, Belote fetal
APCDD1	Secretory-papillary Fibroblasts
LEPR	Secretory-papillary Fibroblasts
LSAMP	Secretory-papillary Fibroblasts
SFRP2	Secretory-papillary Fibroblasts
SOD3	Secretory-papillary Fibroblasts
FBLN1	Secretory-reticular Fibroblasts
IGFBP5	Secretory-reticular Fibroblasts
MFAP5	Secretory-reticular Fibroblasts
MMP2	Secretory-reticular Fibroblasts
MMP27	Secretory-reticular Fibroblasts
PLAC9	Secretory-reticular Fibroblasts
SLPI	Secretory-reticular Fibroblasts
KRT2	Spinous to Granular Cells
NOTCH3	Spinous to Granular Cells
ARHGDIB	T Cells, Low mut melanocytes, Belote fetal
CD3G	T Cells
LCK	T Cells
IL32	T Cells; T regulatory cells; CD4_naive
IL2RA	T regulatory cells
MKI67	T_proliferating
RRM2	T_proliferating
UBE2C	T_proliferating
AKR1C1	TSK
IGFBP2	TSK
LAMB3	TSK
SFRP1	TSK_basal, Melanocyte stem cells
COL17A1	TSK_basal
CXADR	TSK_basal
TFAP2A	TSK_basal
THBS2	TSK_basal
BIRC5	TSK_cycling
CDC20	TSK_cycling
MT1X	TSK_cycling
PTGR1	TSK_cycling
S100A13	TSK_cycling
SOX15	TSK_cycling
ENAH	TSK_differentiating
IL33	TSK_differentiating
MAL2	TSK_differentiating
RHOV	TSK_differentiating
IFI27	Vascular Endothelial Cells
SOX17	Vascular Endothelial Cells
SPRY1	Vascular Endothelial Cells
TSC22D1	Vascular Endothelial Cells
HERC2	High mut. mel.
ABCC2	High mut. mel.
AC016831.1	High mut. mel.
AC026785.2	High mut. mel.
AK5	High mut. mel.
ANKRD37	High mut. mel.
ARHGAP4	High mut. mel.
ATOX1	High mut. mel.
CD109	High mut. mel.
DPP6	High mut. mel.
EPS8	High mut. mel.
HLA-DPA1	High mut. mel.
HMOX1	High mut. mel.
LIPA	High mut. mel.
MAP1LC3B	High mut. mel.
MC1R	High mut. mel.
PRR13	High mut. mel.
SCD	High mut. mel.
SH3BGRL3	High mut. mel.
SLC43A3	High mut. mel.
TCF4	Low mut. mel. , Belote_MSC
DAAM2	Low mut. mel.
FAM207A	Low mut. mel.
FBN1	Low mut. mel.
HACD1	Low mut. mel.
IL24	Low mut. mel.
LMCD1	Low mut. mel.
MYLK	Low mut. mel.
NTNG1	Low mut. mel.
PALLD	Low mut. mel.
PSME1	Low mut. mel.
RGMB	Low mut. mel.
SEMA3C	Low mut. mel.
SGCE	Low mut. mel.
VCAN	Low mut. mel.
KIF1A	Belote_Adult
HLA-B	Belote_Adult
FXYD3	Belote_Adult
SPECC1	Belote_Adult
CAPG	Belote_Adult
TMEM47	Belote_Adult
MT1M	Belote_Adult
EMX2	Belote_Adult
NDRG2	Belote_Adult
CRABP1	Belote_Adult
TSC22D3	Belote_Adult
CLU	Belote_Adult
CRMP1	Belote_Fetal
FOS	Belote_Fetal
LYPD1	Belote_Fetal
CCND2	Belote_MSC
TBX15	Belote_MSC
CD248	Belote_MSC
WNT5A	Belote_MSC
MEG3	Belote_MSC
COL5A1	Belote_MSC
ID3	Belote_MSC
COL21A1	Belote_MSC
LOXL2	Belote_MSC
MICAL2	Belote_Neonatal
YIPF1	Belote_Neonatal
RAB38	Belote_Neonatal
HPSE2	Belote_Neonatal
BECN1	Belote_Neonatal
ARSI	Belote_Neonatal
ZNF330	Belote_Neonatal
MAD1L1	Belote_Neonatal
SLCO4A1	Belote_Neonatal
APOE	Differentiated melanocytes
ANXA1	Differentiated melanocytes
EMP1	Differentiated melanocytes
GSTP1	Differentiated melanocytes
LGALS3	Differentiated melanocytes
MFSD12	Differentiated melanocytes
FGFBP2	Transitional melanocytes
SELENOM	Transitional melanocytes
TMEM123	Transitional melanocytes
NTRK2	Melanocyte stem cells
GPX3	Melanocyte stem cells
NGFR	Neural crest
SOX10	Neural crest
FOXD3	Neural crest
SOX2	Neural crest
BMP4	Neural crest
CD34	Hair follicle bulge
LGR5	Hair follicle bulge
DKK4	Melanocyte stem cell
NES	Neural crest
SOX8	Neural crest
SOX9	Neural crest
BMP2	Neural crest
BMP7	Neural crest
TWIST1	Neural crest
TWIST2	Neural crest
GLI1	Neural crest
SNAI1	Neural crest
SNAI2	Neural crest
EDNRA	Neural crest
NR2F1	Neural crest
GFAP	Schwann cell
